# Genome-wide structural variant landscape following HDR-enhanced CRISPR editing in human hematopoietic stem and progenitor cells

**DOI:** 10.64898/2026.06.13.732078

**Authors:** Fanny-Meï Cloarec-Ung, Guy Sauvageau, Hilary M Sheppard, Peter M. Lansdorp, David JHF Knapp

## Abstract

DNA-PK inhibitors (DNA-PKi) have emerged as potent enhancers of homology-directed repair (HDR) in genome editing, however, recent studies have reported that such inhibitors can induce large-scale structural variations (SVs) raising safety concerns. To investigate factors influencing SV induction in human hematopoietic stem and progenitor cells (HSPCs), we employed a combination of on-target long-read nanopore sequencing and unbiased genome wide detection of SVs using Strand-seq. Our results show that editing alone results in a high frequency of large on-target deletions which were modestly increased by DNA-PK inhibition and could be mitigated using DNA polQ inhibitors. Genome-wide SVs were also induced at low frequencies by editing but were not substantially increased with DNA-PKi. SVs including translocations were, however, increased with multiple simultaneous editing. Our results highlight that edit-induced SVs are not limited to DNA-PKi enhanced protocols, thus careful assessment will be critical to ensure the safety of any edited therapeutic cell product.
