## Supplementary material for "Genome-wide structural variant landscape following HDR-enhanced CRISPR editing in human hematopoietic stem and progenitor cells": Significance Tests

### Sheet: Del freq model (Fig 1B-C)
Table S: Bayesian mixed-effects Beta regression model — large deletion frequency (Fig 1B–C)
Figure	Contrast	Posterior median (log-odds)	95% CrI lower (log-odds)	95% CrI upper (log-odds)	Odds ratio (median)	95% CrI lower (OR)	95% CrI upper (OR)	Posterior probability	Direction
Fig 1B–C	SRSF2 editing vs Control	3.315	2.537	4.038	27.514	12.639	56.709	1	P(β > 0)
Fig 1B–C	DNMT3A editing vs Control	2.814	2.01	3.546	16.669	7.464	34.677	1	P(β > 0)
Fig 1B–C	AZD7648 in SRSF2	0.391	-0.067	0.852	1.478	0.935	2.344	0.952	P(β > 0)
Fig 1B–C	AZD7648 in DNMT3A	1.041	0.485	1.605	2.832	1.624	4.977	1	P(β > 0)
Fig 1B–C	PolQi in SRSF2	-0.82	-1.575	-0.105	0.44	0.207	0.901	0.989	P(β < 0)
Fig 1B–C	PolQi in DNMT3A	-0.961	-1.884	-0.142	0.383	0.152	0.868	0.991	P(β < 0)
Fig 1B–C	AZD7648+PolQi in SRSF2	-0.894	-1.683	-0.176	0.409	0.186	0.839	0.993	P(β < 0)
Fig 1B–C	AZD7648+PolQi in DNMT3A	-0.754	-1.716	0.062	0.47	0.18	1.064	0.964	P(β < 0)
Fig 1B–C	Sex (Male vs Female)	0.637	0.048	1.209	1.89	1.049	3.351	0.985	P(β > 0)
Model: prop_large_del ~ (SRSF2 + DNMT3A) × AZD7648 × PolQi + Sex + (1 | Replicate), Beta likelihood, logit link. Composite contrasts combine main effect and locus-specific interaction (e.g. AZD7648 in SRSF2 = β_AZD7648 + β_SRSF2:AZD7648). Coefficients on log-odds (logit) scale; odds ratios (OR) = exp(coefficient). OR > 1 = increased deletion frequency; OR < 1 = decreased. 95% CrI = 95% credible i…

### Sheet: Translocation model (Fig 3B)
Table S: Bayesian mixed-effects Poisson model — reciprocal translocation rates (Fig 3B)
Figure	Comparison	Condition A	Condition B (reference)	Posterior median rate A (events/cell)	Posterior median rate B (events/cell)	Posterior median FC	95% CrI lower (FC)	95% CrI upper (FC)	P(A > B)
Fig 3B	SRSF2 editing vs Control	srsf2-no-mol	control	0.09104	0.06687	1.36	0.792	2.326	0.866
Fig 3B	DNMT3A editing vs Control	dnmt3a-no-mol	control	0.09192	0.06687	1.376	0.792	2.367	0.871
Fig 3B	Dual editing + AZD7648 vs Control	dual-with-mol	control	0.10376	0.06687	1.549	0.873	2.778	0.933
Fig 3B	AZD7648 effect in SRSF2	srsf2-with-mol	srsf2-no-mol	0.06717	0.09104	0.741	0.345	1.499	0.209
Fig 3B	AZD7648 effect in DNMT3A	dnmt3a-with-mol	dnmt3a-no-mol	0.07563	0.09192	0.825	0.395	1.654	0.294
Fig 3B	Dual + AZD vs SRSF2 alone	dual-with-mol	srsf2-no-mol	0.10376	0.09104	1.143	0.673	1.96	0.688
Fig 3B	Dual + AZD vs DNMT3A alone	dual-with-mol	dnmt3a-no-mol	0.10376	0.09192	1.127	0.641	2.011	0.662
Fig 3B	SRSF2 + AZD vs Control	srsf2-with-mol	control	0.06717	0.06687	1.002	0.442	2.119	0.503
Fig 3B	DNMT3A + AZD vs Control	dnmt3a-with-mol	control	0.07563	0.06687	1.134	0.53	2.311	0.633
Fig 3B	SRSF2:DNMT3A interaction term	dual-with-mol	srsf2-with-mol + dnmt3a-with-mol	N/A	N/A	N/A	N/A	N/A	0.564
Model: n_events ~ SRSF2 * DNMT3A * AZD7648 + offset(log(n_cells)) + (1 | Replicate), Poisson likelihood. Condition-level posterior rates (λ, events/cell) derived from posterior draws at replicate random effect = 0 (population-average). FC = Fold Change = rate(A) / rate(B). Posterior probability P(A > B) computed as proportion of draws where condition A exceeds condition B. Fitted with brms v2.23.…

### Sheet: Inversion model (Fig 4B)
Table S: Bernoulli model - inversion cell-positive rate (Fig 4B)
Figure	Contrast	Posterior median (log-odds)	95% CrI lower (log-odds)	95% CrI upper (log-odds)	Odds ratio (median)	95% CrI lower (OR)	95% CrI upper (OR)	Posterior probability	Direction
Fig 4B	SRSF2 editing vs Control	0.685	0.005	1.395	1.984	1.005	4.037	0.976	P(b > 0)
Fig 4B	DNMT3A editing vs Control	0.797	0.127	1.499	2.22	1.135	4.476	0.992	P(b > 0)
Fig 4B	Dual editing vs Control	1.203	-1.911	4.322	3.329	0.148	75.317	0.771	P(b > 0)
Fig 4B	AZD7648 effect in SRSF2	0.285	-0.454	1.013	1.33	0.635	2.755	0.772	P(b > 0)
Fig 4B	AZD7648 effect in DNMT3A	0.443	-0.278	1.149	1.557	0.758	3.154	0.893	P(b > 0)
Fig 4B	AZD7648 effect in Dual	0.031	-2.988	3.03	1.032	0.05	20.701	0.508	P(b > 0)
Fig 4B	SRSF2:DNMT3A interaction	-0.331	-3.267	2.684	0.718	0.038	14.649	0.579	P(b < 0)
Fig 4B	SRSF2:DNMT3A:AZD7648 interaction	-0.318	-3.375	2.613	0.727	0.034	13.644	0.58	P(b < 0)
Fig 4B	Sex (Male vs Female)	-0.276	-0.683	0.127	0.759	0.505	1.135	0.901	P(b < 0)
Bayesian mixed-effects Bernoulli (logistic) model. Response: binary indicator per cell (1 = carries at least 1 event). Model: sv_positive ~ SRSF2 * DNMT3A * Molecule + Sex + (1 | Replicate), Bernoulli likelihood, logit link. Composite contrasts: AZD7648 in SRSF2 = b_Molecule + b_SRSF2:Molecule; Dual vs Control = b_SRSF2 + b_DNMT3A + b_SRSF2:DNMT3A. OR = odds ratio = exp(log-odds coefficient). OR …

### Sheet: DelDup stringent (Fig 4B)
Table S: Bernoulli model - del/dup cell-positive rate, stringent filter (Fig 4B)
Figure	Contrast	Posterior median (log-odds)	95% CrI lower (log-odds)	95% CrI upper (log-odds)	Odds ratio (median)	95% CrI lower (OR)	95% CrI upper (OR)	Posterior probability	Direction
Fig 4B	SRSF2 editing vs Control	0.978	0.135	2.02	2.659	1.145	7.535	0.988	P(b > 0)
Fig 4B	DNMT3A editing vs Control	0.917	-0.003	1.969	2.501	0.997	7.162	0.975	P(b > 0)
Fig 4B	Dual editing vs Control	1.814	-1.515	5.243	6.138	0.22	189.204	0.857	P(b > 0)
Fig 4B	AZD7648 effect in SRSF2	-0.266	-1.401	0.701	0.766	0.246	2.017	0.694	P(b < 0)
Fig 4B	AZD7648 effect in DNMT3A	-0.274	-1.471	0.789	0.761	0.23	2.201	0.706	P(b < 0)
Fig 4B	AZD7648 effect in Dual	-0.589	-3.798	2.482	0.555	0.022	11.963	0.647	P(b < 0)
Fig 4B	SRSF2:DNMT3A interaction	-0.117	-3.117	2.903	0.889	0.044	18.234	0.528	P(b < 0)
Fig 4B	SRSF2:DNMT3A:AZD7648 interaction	-0.177	-3.159	2.777	0.837	0.042	16.066	0.541	P(b < 0)
Fig 4B	Sex (Male vs Female)	-0.215	-0.841	0.372	0.806	0.431	1.451	0.766	P(b < 0)
Bayesian mixed-effects Bernoulli (logistic) model. Response: binary indicator per cell (1 = carries at least 1 event). Model: sv_positive ~ SRSF2 * DNMT3A * Molecule + Sex + (1 | Replicate), Bernoulli likelihood, logit link. Composite contrasts: AZD7648 in SRSF2 = b_Molecule + b_SRSF2:Molecule; Dual vs Control = b_SRSF2 + b_DNMT3A + b_SRSF2:DNMT3A. OR = odds ratio = exp(log-odds coefficient). OR …

### Sheet: DelDup lenient (Fig S7A)
Table S: Bernoulli model - del/dup cell-positive rate, lenient 5 Mb filter (Fig S7A)
Figure	Contrast	Posterior median (log-odds)	95% CrI lower (log-odds)	95% CrI upper (log-odds)	Odds ratio (median)	95% CrI lower (OR)	95% CrI upper (OR)	Posterior probability	Direction
Fig S7A	SRSF2 editing vs Control	1.478	0.933	2.107	4.386	2.541	8.226	1	P(b > 0)
Fig S7A	DNMT3A editing vs Control	0.477	-0.199	1.202	1.611	0.82	3.326	0.917	P(b > 0)
Fig S7A	Dual editing vs Control	1.931	-1.195	5.128	6.894	0.303	168.688	0.884	P(b > 0)
Fig S7A	AZD7648 effect in SRSF2	-1.135	-2.027	-0.426	0.322	0.132	0.653	1	P(b < 0)
Fig S7A	AZD7648 effect in DNMT3A	-0.053	-0.933	0.707	0.949	0.393	2.029	0.547	P(b < 0)
Fig S7A	AZD7648 effect in Dual	-0.839	-3.896	2.195	0.432	0.02	8.978	0.709	P(b < 0)
Fig S7A	SRSF2:DNMT3A interaction	-0.041	-2.98	2.888	0.959	0.051	17.954	0.513	P(b < 0)
Fig S7A	SRSF2:DNMT3A:AZD7648 interaction	-0.036	-3.063	2.886	0.965	0.047	17.924	0.508	P(b < 0)
Fig S7A	Sex (Male vs Female)	-0.489	-0.873	-0.12	0.613	0.418	0.887	0.995	P(b < 0)
Bayesian mixed-effects Bernoulli (logistic) model. Response: binary indicator per cell (1 = carries at least 1 event). Model: sv_positive ~ SRSF2 * DNMT3A * Molecule + Sex + (1 | Replicate), Bernoulli likelihood, logit link. Composite contrasts: AZD7648 in SRSF2 = b_Molecule + b_SRSF2:Molecule; Dual vs Control = b_SRSF2 + b_DNMT3A + b_SRSF2:DNMT3A. OR = odds ratio = exp(log-odds coefficient). OR …

### Sheet: Deletion size model (Fig S6E)
Table S: Bayesian mixed-effects Gaussian model — average large deletion size (Fig S6E)
Figure	Contrast	Posterior median (bp)	95% CrI lower (bp)	95% CrI upper (bp)	Posterior probability	Direction
Fig S6E	SRSF2 editing vs Control (size)	-45.8	-644.7	545.8	0.558	P(β < 0)
Fig S6E	DNMT3A editing vs Control (size)	63.2	-471.7	604.3	0.592	P(β > 0)
Fig S6E	AZD7648 in SRSF2	-48.5	-743.2	652.6	0.554	P(β < 0)
Fig S6E	AZD7648 in DNMT3A	218.6	-393.6	823.3	0.751	P(β > 0)
Fig S6E	PolQi in SRSF2	-342.1	-1044.7	384	0.831	P(β < 0)
Fig S6E	PolQi in DNMT3A	-169.6	-849.4	515.7	0.692	P(β < 0)
Fig S6E	AZD7648+PolQi in SRSF2	-148.1	-1035.5	766.8	0.626	P(β < 0)
Fig S6E	AZD7648+PolQi in DNMT3A	551.2	-313.5	1374.8	0.895	P(β > 0)
Fig S6E	SRSF2 vs DNMT3A (locus size diff)	-106.9	-769.8	539.8	0.63	P(β < 0)
Fig S6E	Sex: Male vs Female	-27.7	-529.9	494	0.545	P(β < 0)
Model: avg_del_size ~ (SRSF2 + DNMT3A) × AZD7648 × PolQi + Sex + (1 | Replicate), Gaussian likelihood, identity link. Coefficients are directly in base pairs (bp). Composite contrasts combine main effects and locus-specific interaction terms. AZD7648 total effect in SRSF2 = β_AZD7648 + β_SRSF2:AZD7648; equivalently for DNMT3A. AZD7648+PolQi total effect = sum of all relevant drug coefficients and…

### Sheet: SV size Mann-Whitney (S7D-E)
Table S: Mann-Whitney U tests — SV size distributions vs Control (Fig S7D–E)
Figure	SV type	Condition A	n (Control)	Median size A (bp)	Condition B	n (Condition B)	Median size B (bp)	U statistic	p-value (two-sided)	Significant (p<0.05)
Fig S7D	deletion	Control	7	10400000	SRSF2	33	11600000	125	0.7485	No
Fig S7D	deletion	Control	7	10400000	SRSF2+AZD	2	59402989	4	0.4623	No
Fig S7D	deletion	Control	7	10400000	DNMT3A	5	6800000	27	0.1424	No
Fig S7D	deletion	Control	7	10400000	DNMT3A+AZD	3	9000000	19	0.0674	No
Fig S7D	deletion	Control	7	10400000	Dual+AZD	31	12400000	104	0.8803	No
Fig S7D	duplication	Control	6	6000000	SRSF2	22	7100000	58.5	0.6948	No
Fig S7D	duplication	Control	6	6000000	SRSF2+AZD	5	23400000	4.5	0.0673	No
Fig S7D	duplication	Control	6	6000000	DNMT3A	14	7800000	27	0.2315	No
Fig S7D	duplication	Control	6	6000000	DNMT3A+AZD	5	5200000	15	1	No
Fig S7D	duplication	Control	6	6000000	Dual+AZD	21	10200000	41.5	0.2206	No
Fig S7E	inversion	Control	15	13000000	SRSF2	25	8217616	256.5	0.0555	No
Fig S7E	inversion	Control	15	13000000	SRSF2+AZD	15	11200000	129.5	0.4936	No
Fig S7E	inversion	Control	15	13000000	DNMT3A	30	8754991	271.5	0.2679	No
Fig S7E	inversion	Control	15	13000000	DNMT3A+AZD	20	9421859	192	0.1666	No
Fig S7E	inversion	Control	15	13000000	Dual+AZD	79	8614555	771.5	0.0653	No
Two-sided Mann-Whitney U test comparing SV size distributions of each edited condition against the unedited Control. Applied separately for deletions, duplications (Fig S7D) and inversions (Fig S7E). Events retained after stringent filtering (≥10% chromosome arm length, arm-weakness filter, centromeric exclusion). No significant differences were detected between any condition and Control.
